# Fidelity-Ensuring Consistency of Mitosis is Safeguarded by the 53BP1-USP28-p53 Pathway

**DOI:** 10.64898/2026.03.16.712228

**Authors:** Avital Shulman, Kanako Ozaki, Lukas R. Chang, Eden Hoong, Meng-Fu Bryan Tsou

## Abstract

Mitosis is monitored by and mechanically coupled to the spindle assembly checkpoint (SAC), which halts mitotic progression until fidelity is met, disregarding time efficiency. Conversely, there exists SAC-independent, efficiency-promoting surveillance mechanically uncoupled from mitosis. This external mitotic surveillance (EMS), comprising 53BP1, USP28, and p53, induces post-mitotic arrest following prolonged, inefficient mitosis. To explore additional EMS inputs, we performed comparative CRISPR-Cas9 screens for genes functionally safeguarded by EMS, identifying, among others, two components of the RZZ kinetochore complex—KNTC1 and ZWILCH. Depleting KNTC1, which impairs fidelity-ensuring activities of mitosis, including SAC, triggered population-level post-mitotic arrests without widespread, characteristic mitotic delay or catastrophe. Instead, KNTC1 depletion produced mostly viable mitosis and yet activated EMS via ectopic accumulation of 53BP1-USP28-p53 complexes over normal mitotic duration. These results suggest that when the fidelity-ensuring control within mitosis is itself compromised, mitosis is rendered invalid from without by EMS, echoing Gödel’s incompleteness theorems.
