## Supplementary material for "Fidelity-Ensuring Consistency of Mitosis is Safeguarded by the 53BP1-USP28-p53 Pathway": Table S1

### Sheet: Sheet2
Genes with gRNAs negatively impacting WT but not p53-/- cells	# of gRNAs hit (out of 4)		Genes with gRNAs negatively impacting WT but not USP28-/- cells	# of gRNAs hit (out of 4)		Genes with gRNAs negatively impacting WT but not p53-/- nor USP28-/- cells	# of gRNAs hit (out of 4)
ABCB7	2		ACTR1A	2		ACTR1A	2
ABCE1	2		ADRM1	2		ADRM1	2
ACD	3		AGAP5	2		AGAP5	2
ACTR1A	2		ANAPC15	2		ANAPC4	2
ADRM1	2		ANAPC4	2		APH1A	2
AGAP5	2		AP2M1	2		ARHGAP33	2
ALG8	2		APH1A	3		ATXN2L	2
ANAPC1	3		ARHGAP33	2		BMS1	3
ANAPC4	2		ATXN2L	2		BRD4	2
ANKLE2	2		BECN1	2		BTBD7	2
APH1A	2		BMS1	3		CAPZB	2
ARCN1	2		BRD4	2		CCDC183	2
ARHGAP33	2		BTBD7	2		CLDN1	2
ATP6AP2	2		CAPZB	2		CT47A2	3
ATXN2L	2		CCDC183	2		CT47A3	2
BAGE2	3		CLDN1	2		DCLRE1B	2
BAP1	2		CT47A2	3		DCP2	2
BMS1	3		CT47A3	2		DLX4	2
BRAP	2		DCLRE1B	2		DYNLL1	2
BRD4	2		DCP2	2		ETS1	2
BRD8	2		DCTN1	2		F8A2	2
BRF2	2		DLX4	2		FADS1	2
BRIP1	2		DYNLL1	2		FAM210A	2
BTBD7	2		ETS1	2		FGF22	2
BUD31	2		EXOC8	2		FMO5	2
C16orf72	4		F8A2	2		FSIP1	2
C17orf53	2		FADS1	2		FTO	3
C17orf70	4		FAM210A	2		GID8	2
C19orf53	2		FGF22	2		GNAT1	2
C1D	2		FLYWCH1	2		HAUS4	2
CAPZB	2		FMO5	2		HELLS	2
CCDC183	2		FSIP1	2		HELQ	2
CCDC84	2		FTO	3		HES7	2
CCS	3		GABPA	2		KIF18A	2
CD37	2		GID8	2		KNTC1	4
CDC40	2		GLRX3	2		MAD2L1BP	2
CENPA	2		GMPS	2		MAPK1IP1L	2
CHTF8	2		GNAT1	2		MARCH6	2
CLDN1	2		HAUS4	2		MARK3	3
COPA	2		HELLS	2		MAT2A	2
COPS2	2		HELQ	2		MIS18A	2
CT47A2	3		HES7	2		MTFP1	2
CT47A3	2		HIST1H3B	2		NHP2L1	2
CXorf49B	2		INTS8	3		NQO1	3
DAXX	2		KIF18A	2		NUFIP2	2
DCLRE1B	2		KNTC1	4		OBP2A	2
DCP1A	2		MAD2L1BP	2		OR51G2	2
DCP2	2		MAPK1IP1L	2		ORC4	2
DCTN6	3		MARCH6	2		PCGF2	2
DDX10	2		MARK3	3		POMZP3	2
DDX18	2		MAT2A	3		PPIH	3
DDX23	2		MED23	2		PPP4R2	2
DDX46	3		MIS18A	2		PRR35	2
DGCR8	2		MMP21	2		PSMD2	2
DHX8	3		MTFP1	2		RBMS1	2
DLX4	2		NEDD8	2		RPS27L	3
DNAJC21	2		NHP2L1	2		SAFB2	2
DNLZ	3		NOL8	2		SF3A3	2
DOLK	2		NQO1	3		SH3D19	2
DPH1	2		NUFIP2	2		SLC52A1	2
DYNLL1	2		OBP2A	2		SNAPC3	2
EAF1	3		OR51G2	2		SPDYE2B	2
EIF2S2	2		ORC4	2		SQRDL	2
EIF3F	2		PCGF2	2		SUPT3H	2
EIF3H	2		PCNP	2		TBX10	3
EIF4G2	2		POMZP3	2		TCF4	2
ENAH	2		PPIH	3		TIMM23	2
ERCC1	2		PPP4R2	2		TMEM8A	2
ESF1	2		PRR35	2		TNFAIP8L2-SCNM1	2
ETS1	2		PSMD2	2		TRIP13	2
F8A2	2		PTPN1	2		UBE2Z	2
FADS1	2		RBMS1	2		YAP1	2
FAM210A	2		RGPD1	2		YTHDC2	2
FAM96B	2		RPF2	2		ZCCHC7	2
FANCG	2		RPL38	2		ZFP36L2	2
FANCL	2		RPS27L	3		ZMYND8	2
FDX1L	2		RRP7A	3		ZNF581	2
FGF22	2		SAFB2	3		ZWILCH	2
FMO5	2		SART3	2		ZYX	2
FOXD4L4	2		SCAP	2
FSIP1	2		SF3A3	2
FTO	3		SH3D19	2
FUBP1	2		SLC52A1	2
GATAD1	2		SNAPC3	2
GGNBP2	2		SNRPC	2
GID8	2		SPC25	2
GLTSCR2	2		SPDYE2B	2
GNAT1	2		SQRDL	2
GNL1	2		SUPT3H	2
GOLGA6L1	2		SUZ12	2
GOLGA6L10	2		TBL1XR1	2
GOLGA6L4	2		TBX10	3
GOLGA6L6	2		TCEB1	2
GOLGA8R	2		TCF4	2
GOSR2	2		TIMM23	2
GPATCH1	2		TMEM8A	2
GTF2H5	2		TNFAIP8L2-SCNM1	2
GTF3C5	2		TPI1	2
H2AFB3	2		TRIP13	2
H3F3B	2		TUBGCP5	2
HAUS4	3		TVP23C	2
HAUS6	2		U2AF2	2
HELLS	2		UBA3	2
HELQ	2		UBE2Z	2
HES7	2		UFD1L	2
HIRA	2		WDR5	2
HIST1H2AI	3		YAP1	2
HIST1H2BF	2		YTHDC2	2
HIST1H2BJ	2		ZCCHC7	2
HIST1H2BL	2		ZFP36L2	2
HIST2H3C	2		ZMYND8	2
HMGA1	2		ZNF408	2
HNRNPD	3		ZNF581	2
HTATSF1	2		ZWILCH	2
HUS1	2		ZYX	2
HYPK	2
IFITM3	2
INTS1	2
INTS2	2
ISY1-RAB43	2
KDM4A	2
KIF11	2
KIF18A	2
KIF4A	3
KIR3DL2	2
KNTC1	4
KPNB1	2
KRT18	2
KRTAP4-12	3
KTI12	2
LIG1	2
LIG4	2
LOC100130357	2
LRRC37A3	2
LSM3	2
MAD2L1BP	2
MAG	2
MAPK1IP1L	2
MARCH6	2
MARK3	3
MAT2A	2
MDM2	2
MDM4	3
MED14	2
MEMO1	2
METTL16	2
MGEA5	2
MIS18A	3
MKL1	3
MOB4	2
MPHOSPH10	2
MTFP1	2
MTHFSD	2
MTPN	2
MYBL2	2
NAA15	2
NARS	2
NDUFAB1	2
NHP2L1	3
NIFK	2
NONO	2
NPIPB6	2
NQO1	4
NUFIP2	2
NUTM2B	2
OBP2A	3
OR51G2	2
ORC4	2
PAPOLA	2
PAX6	2
PCBP2	2
PCGF2	2
PDCD2L	2
PFDN2	2
PFDN5	2
PNO1	2
POLD2	2
POLE2	2
POLE3	2
POLR1D	2
POLR2G	2
POLR2J3	2
POMZP3	2
PPA1	2
PPIH	3
PPM1D	2
PPME1	2
PPP2R4	2
PPP2R5C	2
PPP4R2	2
PPWD1	3
PRPF8	3
PRR35	2
PSMB2	2
PSMB7	2
PSMD2	2
PSMD7	3
PSMD8	2
PSME3	2
RAB7A	2
RAD51B	3
RANBP3	2
RBMS1	3
RNF8	2
RPA3	2
RPAP2	2
RPF1	2
RPL10	2
RPL12	2
RPL15	2
RPL24	2
RPL28	2
RPL3	2
RPL36	2
RPL36AL	2
RPL37A	2
RPS27	2
RPS27L	3
RPS4X	3
RRP9	2
RSU1	2
RXRA	2
SAFB2	2
SBNO1	2
SEC61B	2
SEPHS1	3
SET	2
SETD1A	2
SETD5	2
SF3A3	3
SF3B3	2
SF3B5	2
SH3D19	2
SLC25A5	2
SLC52A1	2
SMN2	2
SNAPC1	2
SNAPC3	2
SNF8	2
SNRPE	2
SOX1	2
SPATA31A6	2
SPCS2	3
SPDYE2B	4
SQRDL	2
SUDS3	2
SUPT3H	2
TAF12	2
TAF2	2
TASP1	2
TBC1D3K	2
TBPL1	2
TBX10	3
TCF4	2
THAP11	2
TIAL1	2
TIMM23	2
TIPRL	3
TMEM8A	2
TNFAIP8L2-SCNM1	2
TOPBP1	2
TPT1	3
TRAPPC3	2
TRIM43	2
TRIP13	2
UBA52	3
UBE2T	2
UBE2Z	3
UGT2A3	2
UNC50	2
USP1	2
USP10	2
USP17L26	2
USP17L28	3
USP17L29	3
USP17L30	3
USP22	2
USP39	2
USP7	2
VCX2	2
VPRBP	2
VPS36	3
WDR12	2
WDR25	3
WDR44	3
WDR73	2
WDR83	3
WDR89	3
WEE1	2
WRAP53	2
WWTR1	2
XPO6	2
YAE1D1	2
YAP1	2
YKT6	2
YPEL5	2
YTHDC2	2
YY1	2
ZC3H7A	3
ZCCHC7	2
ZCCHC8	2
ZFP36L2	2
ZMYND8	2
ZNF236	2
ZNF574	2
ZNF581	2
ZNF644	2
ZWILCH	3
ZYX	2
